# Fitness effects of killer virus infection on wild *Saccharomyces paradoxus*

**DOI:** 10.1101/2024.09.06.611503

**Authors:** Rahul Unni, Onur Erk Kavlak, Eva H. Stukenbrock, Primrose J. Boynton

## Abstract

Endosymbioses, the intimate relationships between smaller symbionts and larger hosts, have profound impacts on eukaryotic organisms. However, symbiont effects on host fitness in natural conditions are difficult to study, especially for microbial hosts. We used killer viruses and the wild yeast *Saccharomyces paradoxus* to study a symbiotic virus’s effect on its host’s fitness in oak litter. We cured hosts of naturally-occurring killer viruses and compared killer and cured individuals’ fitnesses in laboratory medium and oak litter using a unique field chamber design to house competing *S. paradoxus*. In the laboratory, the impact of virus loss on host fitness could be positive, negative, or neutral, depending on host identity. Trends in the forest were similar to those in the lab, although only overall strain fitness differences were significant and curing impacts differed between the forest and laboratory. These results demonstrate the importance of incorporating environmental context into studies of host-symbiont interactions.
