## Supplementary material for "Fitness effects of killer virus infection on wild *Saccharomyces paradoxus*": Figure 2

strain	phenotype	replicate	fitness
5211	killer	1	0.099790122
5167	killer	1	0.019896723
5165	killer	1	-0.066926009
5241	killer	1	-0.036024422
5056	killer	1	-0.050959652
5234	killer	1	0.302602291
5093	killer	1	-0.135515668
5574	killer	1	-0.057194066
5211	cured	1	0.138411947
5167	cured	1	0.005762431
5165	cured	1	-0.024905346
5241	cured	1	-0.01764618
5056	cured	1	-0.099117723
5234	cured	1	-0.072722807
5093	cured	1	0.20534869
5574	cured	1	-0.017973573
5211	killer	2	0.050310636
5167	killer	2	0.062939149
5165	killer	2	-0.118602606
5241	killer	2	-0.033039634
5056	killer	2	-0.1433576
5234	killer	2	-0.010661815
5093	killer	2	0.200625208
5574	killer	2	-0.092741828
5211	cured	2	0.017372697
5167	cured	2	-0.030444037
5165	cured	2	0.033532433
5241	cured	2	-0.016909798
5056	cured	2	-0.031198617
5234	cured	2	0.012722665
5093	cured	2	0.265995866
5574	cured	2	-0.02238103
5211	killer	3	0.016245333
5167	killer	3	0.003580649
5165	killer	3	0.054876176
5241	killer	3	0.016252703
5056	killer	3	-0.07365057
5234	killer	3	-0.060641396
5093	killer	3	0.019693531
5574	killer	3	-0.062004636
5211	cured	3	-0.002364748
5167	cured	3	-0.078505218
5165	cured	3	-0.023598304
5241	cured	3	-0.049671168
5056	cured	3	-0.056491622
5234	cured	3	0.054220809
5093	cured	3	0.193139374
5574	cured	3	0.291260695
5211	killer	4	0.129307916
5167	killer	4	0.029016101
5165	killer	4	-0.685218017
5241	killer	4	-0.013024122
5056	killer	4	-0.210514497
5234	killer	4	0.037215334
5093	killer	4	-0.20175596
5574	killer	4	-0.220536675
5211	cured	4	0.061607232
5167	cured	4	-0.198970729
5165	cured	4	-0.022847275
5241	cured	4	0.010226798
5056	cured	4	-0.123671443
5234	cured	4	-0.130704855
5093	cured	4	0.022980145
5574	cured	4	-0.048273437
5211	killer	5	0.10394018
5167	killer	5	0.180089435
5165	killer	5	-0.000598512
5241	killer	5	0.060098576
5056	killer	5	-0.15227121
5234	killer	5	0.036632916
5093	killer	5	-0.131321286
5574	killer	5	-0.077419259
5211	cured	5	0.032751595
5167	cured	5	-0.096141695
5165	cured	5	0.053855214
5241	cured	5	0.016275658
5056	cured	5	-0.140674225
5234	cured	5	-0.159369098
5093	cured	5	-0.038959607
5574	cured	5	-0.091564683
5211	killer	6	0.02680344
5167	killer	6	0.091067768
5165	killer	6	0.17108821
5241	killer	6	0.01350646
5056	killer	6	-0.217359926
5234	killer	6	0.004298473
5093	killer	6	-0.030361289
5574	killer	6	0.030974474
5211	cured	6	0.018689291
5167	cured	6	-0.134966006
5165	cured	6	-0.034663579
5241	cured	6	-0.05635165
5056	cured	6	-0.212868958
5234	cured	6	-0.138727941
5093	cured	6	0.075544312
5574	cured	6	0.040265485
