## Supplementary material for "Fitness effects of killer virus infection on wild *Saccharomyces paradoxus*": Figure 3

strain	phenotype	Replicate	frequency.change	batch
5056	K	1	0.082437276	B1
5056	C	1	0.427718041	B1
5056	C	2	0.702439024	B1
5135	K	1	-0.328014184	B1
5135	C	1	-0.768301478	B1
5135	C	2	-0.21637931	B1
5135	C	3	-0.492828999	B1
5144	K	1	-0.030991131	B1
5144	C	1	0	B1
5144	C	2	0.055652681	B1
5165	K	1	-0.377171215	B2
5165	K	2	-0.543023256	B2
5165	C	1	0.386524822	B2
5167	K	1	0.133333333	B2
5167	C	1	-0.045177045	B2
5185	K	1	0.318918919	B1
5185	K	2	-0.009343434	B1
5185	C	1	-0.329995829	B1
5185	C	2	-0.744792453	B1
5202	K	1	-0.009856331	B1
5202	C	1	-0.46106636	B1
5209	K	1	0.51984127	B1
5209	K	2	0.134873324	B1
5209	K	3	0.945054945	B1
5209	C	1	0.989898989	B1
5209	C	2	0.03417522	B1
5209	C	3	0.709604519	B1
5211	K	1	-0.243089431	B2
5211	K	2	0.759825066	B2
5211	C	1	-0.531080757	B2
5234	K	1	-0.365714286	B2
5234	K	2	-0.689756817	B2
5234	C	1	-0.203553836	B2
5234	C	2	-0.166851646	B2
5574	K	1	-0.447278911	B2
5574	K	2	0.139400922	B2
5574	K	3	0.052773109	B2
5574	C	1	-0.265082956	B2
5574	C	2	0.064516129	B2
5574	C	3	-0.277777778	B2
