## Supplementary material for "Fitness effects of killer virus infection on wild *Saccharomyces paradoxus*": Figure 4

strain	phenotype	replicate	frequency.change	batch
5056	killer	1	0.082437276	B1
5087	nonkiller	1	-0.195652174	B2
5093	killer	1	-0.057627119	B2
5119	nonkiller	1	-0.333974359	B1
5135	killer	1	-0.328014184	B1
5144	killer	1	-0.030991131	B1
5165	killer	1	-0.377171215	B2
5167	killer	1	0.133333333	B2
5185	killer	1	0.318918919	B1
5202	killer	1	-0.009856331	B1
5203	nonkiller	1	-0.176873929	B1
5204	nonkiller	1	-0.380952381	B2
5209	killer	1	0.51984127	B1
5211	killer	1	-0.243089431	B2
5212	nonkiller	1	0.087055476	B2
5221	nonkiller	1	0.02616408	B1
5222	nonkiller	1	-0.255896226	B1
5234	killer	1	-0.365714286	B2
5236	nonkiller	1	0.214285714	B1
5241	killer	1	0.092222222	B1
5574	killer	1	-0.447278911	B2
5587	killer	1	0.150268336	B2
5087	nonkiller	2	0.315714286	B2
5119	nonkiller	2	-0.075284091	B1
5165	killer	2	-0.543023256	B2
5185	killer	2	-0.009343434	B1
5203	nonkiller	2	0.753380009	B1
5209	killer	2	0.134873324	B1
5211	killer	2	0.759825066	B2
5212	nonkiller	2	-0.014705882	B2
5221	nonkiller	2	-0.266666667	B1
5222	nonkiller	2	0.275055845	B1
5234	killer	2	-0.689756817	B2
5236	nonkiller	2	0.251758608	B1
5241	killer	2	-0.16875	B1
5574	killer	2	0.139400922	B2
5087	nonkiller	3	-0.125	B2
5119	nonkiller	3	-0.171686747	B1
5209	killer	3	0.945054945	B1
5222	nonkiller	3	-0.206140351	B1
5236	nonkiller	3	0.181126332	B1
5574	killer	3	0.052773109	B2
