## Supplementary material for "Fitness effects of killer virus infection on wild *Saccharomyces paradoxus*": Figure 6

strain	phenotype	batch	day	probe.1.conc	probe.2.conc	ratio	probe.total
5185	cured	B1	day0	45	47	0.957446809	92
5135	cured	B1	day0	56	59	0.949152542	115
5135	killer	B1	day0	105	141	0.744680851	246
5202	cured	B1	day0	125	79	1.582278481	204
5144	killer	B1	day0	24	31	0.774193548	55
5241	killer	B1	day0	113	100	1.13	213
5144	cured	B1	day0	37	37	1	74
5202	cured	B1	day0	71	46	1.543478261	117
5221	nonkiller	B1	day0	28	41	0.682926829	69
5185	killer	B1	day0	25.2	37	0.681081081	62.2
5056	killer	B1	day0	25	31	0.806451613	56
5209	cured	B1	day0	56	36	1.555555556	92
5221	nonkiller	B1	day0	44	55	0.8	99
5119	nonkiller	B1	day0	44	40	1.1	84
5056	cured	B1	day0	117	62	1.887096774	179
5209	killer	B1	day0	86	72	1.194444444	158
5135	cured	B1	day0	78	80	0.975	158
5241	killer	B1	day0	59	53	1.113207547	112
5236	nonkiller	B1	day0	36	42	0.857142857	78
5222	nonkiller	B1	day0	50	53	0.943396226	103
5056	killer	B1	day0	37	61	0.606557377	98
5144	killer	B1	day0	20.5	19.3	1.062176166	39.8
5135	killer	B1	day0	38	51	0.745098039	89
5241	cured	B1	day0	127	84	1.511904762	211
5056	cured	B1	day0	42	35	1.2	77
5222	nonkiller	B1	day0	67	85	0.788235294	152
5119	nonkiller	B1	day0	63	64	0.984375	127
5135	killer	B1	day0	67	99	0.676767677	166
5203	nonkiller	B1	day0	29.6	27.9	1.0609319	57.5
5185	cured	B1	day0	47	53	0.886792453	100
5209	killer	B1	day0	47	66	0.712121212	113
5203	nonkiller	B1	day0	5.7	10.9	0.52293578	16.6
5241	killer	B1	day0	8	7.4	1.081081081	15.4
5236	nonkiller	B1	day0	12.7	14.6	0.869863014	27.3
5185	killer	B1	day0	27.3	44	0.620454545	71.3
5144	cured	B1	day0	22.9	26.4	0.867424242	49.3
5236	nonkiller	B1	day0	63	81	0.777777778	144
5144	killer	B1	day0	42	48	0.875	90
5202	killer	B1	day0	40	41	0.975609756	81
5241	cured	B1	day0	94	54	1.740740741	148
5202	killer	B1	day0	28	40	0.7	68
5185	killer	B1	day0	41	50	0.82	91
5221	nonkiller	B1	day0	89	108	0.824074074	197
5203	nonkiller	B1	day0	28	31	0.903225806	59
5202	cured	B1	day0	24	20.9	1.148325359	44.9
5185	cured	B1	day0	21.8	29.9	0.72909699	51.7
5209	cured	B1	day0	44	29.9	1.471571906	73.9
5165	cured	B2	day0	114	82	0.719298246	196
5093	killer	B2	day0	53	29.1	0.549056604	82.1
5165	cured	B2	day0	42.9	44.5	1.037296037	87.4
5167	cured	B2	day0	90	70	0.777777778	160
5135	cured	B1	day0	20.2	27	0.748148148	47.2
5241	cured	B1	day0	20.6	13.6	1.514705882	34.2
5209	cured	B1	day0	84	59	1.423728814	143
5056	killer	B1	day0	35	43	0.813953488	78
5222	nonkiller	B1	day0	30	38	0.789473684	68
5209	killer	B1	day0	68	91	0.747252747	159
5202	killer	B1	day0	59	79	0.746835443	138
5144	cured	B1	day0	3.9	2.5	1.56	6.4
5587	killer	B2	day0	76	74	0.973684211	150
5211	killer	B2	day0	60	39	0.65	99
5587	cured	B2	day0	40	33	0.825	73
5164	nonkiller	B2	day0	61	69	1.131147541	130
5167	killer	B2	day0	44	40	0.909090909	84
5574	killer	B2	day0	147	127	0.863945578	274
5164	nonkiller	B2	day0	77	85	1.103896104	162
5212	nonkiller	B2	day0	74	66	0.891891892	140
5234	killer	B2	day0	14	18	1.285714286	32
5234	killer	B2	day0	27	14	0.518518519	41
5093	killer	B2	day0	59	32.9	0.557627119	91.9
5587	cured	B2	day0	88	70	0.795454545	158
5167	killer	B2	day0	105	91	0.866666667	196
5227	nonkiller	B2	day0	75	74	0.986666667	149
5204	nonkiller	B2	day0	42.7	43.8	1.025761124	86.5
5087	nonkiller	B2	day0	46	55	1.195652174	101
5234	killer	B2	day0	56	50	0.892857143	106
5211	cured	B2	day0	60	57	0.95	117
5587	cured	B2	day0	29	28	0.965517241	57
5574	cured	B2	day0	68	76	1.117647059	144
5167	cured	B2	day0	65	53	0.815384615	118
5165	cured	B2	day0	49	45	0.918367347	94
5165	killer	B2	day0	31	26	0.838709677	57
5211	killer	B2	day0	60	50	0.833333333	110
5211	cured	B2	day0	32	29	0.90625	61
5574	cured	B2	day0	31	29	0.935483871	60
5093	cured	B2	day0	62	33	0.532258065	95
5234	cured	B2	day0	33.9	28.4	0.837758112	62.3
5212	nonkiller	B2	day0	68	69	1.014705882	137
5234	cured	B2	day0	51	47	0.921568627	98
5204	nonkiller	B2	day0	63	59	0.936507937	122
5234	cured	B2	day0	110	105	0.954545455	215
5165	killer	B2	day0	43	47	1.093023256	90
5587	killer	B2	day0	39	54	1.384615385	93
5574	killer	B2	day0	62	60	0.967741935	122
5211	cured	B2	day0	32.1	28.9	0.900311526	61
5574	killer	B2	day0	75	66	0.88	141
5167	killer	B2	day0	52	49	0.942307692	101
5204	nonkiller	B2	day0	70	66	0.942857143	136
5212	nonkiller	B2	day0	179	153	0.854748603	332
5211	killer	B2	day0	42.8	44.3	1.035046729	87.1
5087	nonkiller	B2	day0	100	97	0.97	197
5164	nonkiller	B2	day0	76	68	0.894736842	144
5227	nonkiller	B2	day0	47	42	0.893617021	89
5093	killer	B2	day0	40	21.6	0.54	61.6
5165	killer	B2	day0	61	60	0.983606557	121
5167	cured	B2	day0	91	85	0.934065934	176
5093	cured	B2	day0	56.5	34.9	0.617699115	91.4
5227	nonkiller	B2	day0	43.7	41.8	0.956521739	85.5
5574	cured	B2	day0	55	55	1	110
5087	nonkiller	B2	day0	72	69	0.958333333	141
5056	cured	B1	day0	62	43.2	1.435185185	105.2
5203	nonkiller	B1	day0	11.5	12.1	0.950413223	23.6
5241	killer	B1	day0	9.3	9.6	0.96875	18.9
5119	nonkiller	B1	day0	15.3	16.6	0.921686747	31.9
5144	cured	B1	day0	2.9	3.7	0.783783784	6.6
5165	cured	B2	day0	94	89	0.946808511	183
5234	killer	B2	day0	23	26	1.130434783	49
5093	cured	B2	day0	37	18	0.486486486	55
5587	killer	B2	day0	19	28	1.473684211	47
5165	killer	B2	day0	36	28	0.777777778	64
5211	killer	B2	day0	47	48	1.021276596	95
5221	nonkiller	B1	day15	7.8	11	0.709090909	18.8
5222	nonkiller	B1	day15	9.9	14.4	0.6875	24.3
5202	killer	B1	day15	14.1	14.6	0.965753425	28.7
5185	cured	B1	day15	6.4	10.2	0.62745098	16.6
5236	nonkiller	B1	day15	13.5	12.6	1.071428571	26.1
5119	nonkiller	B1	day15	23.9	31.2	0.766025641	55.1
5135	cured	B1	day15	1.7	9.4	0.180851064	11.1
5209	killer	B1	day15	1.2	0.7	1.714285714	1.9
5056	cured	B1	day15	25	10.8	2.314814815	35.8
5203	nonkiller	B1	day15	12.2	13.8	0.884057971	26
5056	killer	B1	day15	12	13.5	0.888888889	25.5
5135	cured	B1	day15	4.4	5.8	0.75862069	10.2
5119	nonkiller	B1	day15	40	44	0.909090909	84
5185	cured	B1	day15	0.71	5	0.142	5.71
5203	nonkiller	B1	day15	9.7	7.6	1.276315789	17.3
5202	cured	B1	day15	37	33	1.121212121	70
5236	nonkiller	B1	day15	16.6	14.8	1.121621622	31.4
5056	cured	B1	day15	15.6	8.2	1.902439024	23.8
5209	cured	B1	day15	2.8	1.1	2.545454545	3.9
5209	cured	B1	day15	131	87	1.505747126	218
5222	nonkiller	B1	day15	1.4	2.4	0.583333333	3.8
5222	nonkiller	B1	day15	33.6	31.6	1.063291139	65.2
5144	killer	B1	day15	24.6	33.1	0.743202417	57.7
5209	killer	B1	day15	15.5	18.3	0.846994536	33.8
5236	nonkiller	B1	day15	14	14.6	0.95890411	28.6
5185	killer	B1	day15	10.8	10.8	1	21.6
5574	killer	B2	day15	24	10	0.416666667	34
5087	nonkiller	B2	day15	2.1	2.1	1	4.2
5234	killer	B2	day15	50	46	0.92	96
5087	nonkiller	B2	day15	1.4	1.8	1.285714286	3.2
5212	nonkiller	B2	day15	0.73	0.73	1	1.46
5587	killer	B2	day15	8.6	13.2	1.534883721	21.8
5167	killer	B2	day15	0.5	0.5	1	1
5165	killer	B2	day15	1.3	0.6	0.461538462	1.9
5093	killer	B2	day15	1	0.5	0.5	1.5
5212	nonkiller	B2	day15	95	93	0.978947368	188
5211	killer	B2	day15	20.5	12.1	0.590243902	32.6
5574	killer	B2	day15	28	31	1.107142857	59
5227	nonkiller	B2	day15	13.7	7.8	0.569343066	21.5
5234	cured	B2	day15	42.1	26.7	0.634204276	68.8
5574	cured	B2	day15	15.6	13.3	0.852564103	28.9
5234	cured	B2	day15	10.6	8	0.754716981	18.6
5574	cured	B2	day15	38	38	1	76
5221	nonkiller	B1	day15	4.8	9	0.533333333	13.8
5135	killer	B1	day15	0.5	1.2	0.416666667	1.7
5144	cured	B1	day15	1.8	1.8	1	3.6
5119	nonkiller	B1	day15	1.2	1.6	0.75	2.8
5209	killer	B1	day15	2.2	1.3	1.692307692	3.5
5135	cured	B1	day15	1.2	4.7	0.255319149	5.9
5144	cured	B1	day15	1.2	1.3	0.923076923	2.5
5209	cured	B1	day15	3.2	1.5	2.133333333	4.7
5222	nonkiller	B1	day15	1.1	0.9	1.222222222	2
5241	killer	B1	day15	0.8	1	0.8	1.8
5185	killer	B1	day15	1.1	1.8	0.611111111	2.9
5574	killer	B2	day15	23.8	22.2	0.932773109	46
5165	killer	B2	day15	0.8	0.44	0.55	1.24
5087	nonkiller	B2	day15	1.8	1.5	0.833333333	3.3
5167	cured	B2	day15	1.8	1.6	0.888888889	3.4
5211	cured	B2	day15	1.3	0.48	0.369230769	1.78
5211	killer	B2	day15	0.78	1.4	1.794871795	2.18
5234	killer	B2	day15	1.18	0.52	0.440677966	1.7
5204	nonkiller	B2	day15	0.9	0.5	0.555555556	1.4
5574	cured	B2	day15	1.8	1.3	0.722222222	3.1
5165	cured	B2	day15	1.2	1.6	1.333333333	2.8
